# Master regulators governing protein abundance across ten human cancer types

**DOI:** 10.1101/2024.11.11.619147

**Authors:** Zishan Wang, Megan Wojciechowicz, Jordan Rosen, Abdulkadir Elmas, Won-Min Song, Yansheng Liu, Kuan-lin Huang

## Abstract

Protein abundance correlates only moderately with mRNA levels, and are modulated post-transcriptionally by a network of regulators including ribosomes, RNA-binding proteins (RBPs), and the proteasome. Here, we identified **Ma**ster **P**rotein abundance **R**egulators (MaPRs) across ten cancer types by devising a new computational pipeline that jointly analyzed transcriptomes and proteomes from 1,305 tumor samples. We identified 232 to 1,394 MaPRs per cancer type, mediating up to 79% of post-transcriptional regulatory networks. MaPRs exhibit high network connectivity, strong genetic dependency in cancer cells, and significant enrichment for RBPs. Combining tumor up-regulation, druggability, and target network analyses identified cancer-specific vulnerabilities. MaPRs predict tumor proteomic subtypes more accurately than other proteins. Finally, significant portions of RBP MaPR-target relationships were validated by experimental evidence from eCLIP binding and knockdown assays. Our findings uncover central MaPRs that govern post-transcriptional networks, highlighting diverse processes underlying human proteome regulation and identifying key regulators in cancer biology.
