## Supplemental Table 2 for "Master regulators governing protein abundance across ten human cancer types"

### Sheet: FunctionalGeneSet
Brief Description	Details	Factor Number	Factor number in our gene expression background	Paper Title	Source Link	Jounal	Published Year	Description in paper	Citation as of Feb 19 2022
Cancer genes
Cancer Gene Census	from cosmic database	729	620		https://cancer.sanger.ac.uk/census
Cancer hall mark genes	from Table S7 of a paper	2585	1298	Pan-cancer proteogenomics connects oncogenic drivers to functional states	https://www.cell.com/cell/fulltext/S0092-8674(23)00780-8?_returnURL=https%3A%2F%2Flinkinghub.elsevier.com%2Fretrieve%2Fpii%2FS0092867423007808%3Fshowall%3Dtrue
eCLIP
enhanced crosslinking and immunoprecipitation	From ENCODE database			A large-scale binding and functional map of human RNA-binding proteins	https://www.nature.com/articles/s41586-020-2077-3	Nature	2020		290
Housekeeping Gene
Housekeeping Gene	from HRT Atlas database	2176	2108	HRT Atlas v1.0 database: redefining human and mouse housekeeping genes and candidate reference transcripts by mining massive RNA-seq datasets	https://housekeeping.unicamp.br/	Nucleic Acids Research	2021
KEGG Pathway
KEGG Pathway	from MSigDB database				http://www.gsea-msigdb.org/gsea/downloads.jsp
PPI
protein-protein interaction	from string database				https://string-db.org/cgi/download.pl?sessionId=oT43o3KVXSSr&species_text=Homo+sapiens
RBP list
Human RBPs binding to all kinds of RNA		1542	1365	A census of human RNA-binding proteins	https://www.nature.com/articles/nrg3813	Nature Reviews Genetics	2014	41576_2014_BFnrg3813_MOESM25_ESM.xls; Supplementary information S3 (table); 'RBP table' Tab	911
Human RBPs binding to mRNA		1072	949	Resources for the comprehensive discovery of functional RNA elements	https://www.ncbi.nlm.nih.gov/pmc/articles/PMC4839293/	Mol Cell	2016	NIHMS768603-supplement-2.xlsx; Supplementary material 2; Sheet2_1072_RBP_compilation	109
Human RBPs combine RIC info and known list		3470	3145	RNA-binding proteins in human genetic disease	https://www.nature.com/articles/s41576-020-00302-y	Nature Reviews Genetics	2021	NRG-20-113 Hentze Supplementary Table 1.xlsx: Supplementary Table 1	86
Ribosomal Protein
human cytoplasmic ribosomal protein	from MSigDB database	88	87		http://www.gsea-msigdb.org/gsea/msigdb/geneset_page.jsp?geneSetName=WP_CYTOPLASMIC_RIBOSOMAL_PROTEINS&keywords=ribosomal
TF
Human transcription factors		1639	880	The Human Transcription Factors	http://humantfs.ccbr.utoronto.ca/	CELL	2018		1247
Ubiquitin
Ubiquitin related proteins	from HGNC database and MSigDB database	436	315		https://www.genenames.org/data/genegroup/#!/group/100; https://www.genenames.org/data/genegroup/#!/group/102; https://www.genenames.org/data/genegroup/#!/group/785; https://www.genenames.org/data/genegroup/#!/group/58; https://www.genenames.org/data/genegroup/#!/group/676; https://www.gsea-msigdb.org/gsea/msigdb/cards/KEGG_UBIQUITIN_MEDIATED_PROTEOLYSIS
Other gene set
Translational initiation	from MSigDB database	133	119		https://www.gsea-msigdb.org/gsea/msigdb/human/geneset/GOBP_TRANSLATIONAL_INITIATION.html; https://www.gsea-msigdb.org/gsea/msigdb/human/geneset/GOMF_TRANSLATION_INITIATION_FACTOR_BINDING.html
Proteasome	from HGNC database	45	45		https://www.genenames.org/data/genegroup/#!/group/690
Autophagy regulation	from MSigDB database	35	20		https://www.gsea-msigdb.org/gsea/msigdb/cards/KEGG_REGULATION_OF_AUTOPHAGY
Nuclear pore complexes	from MSigDB database	100	85		https://www.gsea-msigdb.org/gsea/msigdb/human/geneset/GOCC_NUCLEAR_PORE.html
Spliceosome	from MSigDB database	127	125		https://www.gsea-msigdb.org/gsea/msigdb/human/geneset/KEGG_SPLICEOSOME.html
Note: The version of MSigDB database used here is MSigDB version 2022.1.Hs. The downloading time from HGNC database is Jan 3rd 2024.

### Sheet: KEGG_Genes
KEGG Name	Number of genes originally from Msigdb	Number of genes with expression profile
KEGG_N_GLYCAN_BIOSYNTHESIS	46	42
KEGG_OTHER_GLYCAN_DEGRADATION	16	16
KEGG_O_GLYCAN_BIOSYNTHESIS	30	25
KEGG_GLYCOSAMINOGLYCAN_DEGRADATION	21	17
KEGG_GLYCOSAMINOGLYCAN_BIOSYNTHESIS_KERATAN_SULFATE	15	13
KEGG_GLYCEROLIPID_METABOLISM	49	44
KEGG_GLYCOSYLPHOSPHATIDYLINOSITOL_GPI_ANCHOR_BIOSYNTHESIS	25	18
KEGG_GLYCEROPHOSPHOLIPID_METABOLISM	77	70
KEGG_ETHER_LIPID_METABOLISM	33	28
KEGG_ARACHIDONIC_ACID_METABOLISM	58	47
KEGG_LINOLEIC_ACID_METABOLISM	29	18
KEGG_ALPHA_LINOLENIC_ACID_METABOLISM	19	14
KEGG_SPHINGOLIPID_METABOLISM	39	35
KEGG_GLYCOSPHINGOLIPID_BIOSYNTHESIS_LACTO_AND_NEOLACTO_SERIES	26	19
KEGG_GLYCOSPHINGOLIPID_BIOSYNTHESIS_GLOBO_SERIES	14	12
KEGG_GLYCOSPHINGOLIPID_BIOSYNTHESIS_GANGLIO_SERIES	15	12
KEGG_RIBOFLAVIN_METABOLISM	16	13
KEGG_NICOTINATE_AND_NICOTINAMIDE_METABOLISM	24	22
KEGG_PANTOTHENATE_AND_COA_BIOSYNTHESIS	16	16
KEGG_AMINOACYL_TRNA_BIOSYNTHESIS	41	21
KEGG_BASAL_TRANSCRIPTION_FACTORS	35	30
KEGG_NON_HOMOLOGOUS_END_JOINING	13	12
KEGG_SNARE_INTERACTIONS_IN_VESICULAR_TRANSPORT	38	38
KEGG_LYSOSOME	121	115
KEGG_CARDIAC_MUSCLE_CONTRACTION	79	61
KEGG_RENIN_ANGIOTENSIN_SYSTEM	17	16
KEGG_CIRCADIAN_RHYTHM_MAMMAL	13	12
KEGG_TASTE_TRANSDUCTION	52	22
KEGG_PROXIMAL_TUBULE_BICARBONATE_RECLAMATION	23	22
KEGG_PATHOGENIC_ESCHERICHIA_COLI_INFECTION	56	54
KEGG_SYSTEMIC_LUPUS_ERYTHEMATOSUS	139	47
KEGG_PRIMARY_IMMUNODEFICIENCY	35	27
KEGG_HYPERTROPHIC_CARDIOMYOPATHY_HCM	83	72
KEGG_ARRHYTHMOGENIC_RIGHT_VENTRICULAR_CARDIOMYOPATHY_ARVC	74	68
KEGG_DILATED_CARDIOMYOPATHY	90	78
KEGG_GLYCOLYSIS_GLUCONEOGENESIS	62	57
KEGG_CITRATE_CYCLE_TCA_CYCLE	31	30
KEGG_PENTOSE_PHOSPHATE_PATHWAY	27	25
KEGG_PENTOSE_AND_GLUCURONATE_INTERCONVERSIONS	28	21
KEGG_FRUCTOSE_AND_MANNOSE_METABOLISM	34	32
KEGG_GALACTOSE_METABOLISM	26	22
KEGG_ASCORBATE_AND_ALDARATE_METABOLISM	25	20
KEGG_FATTY_ACID_METABOLISM	42	41
KEGG_STEROID_BIOSYNTHESIS	17	16
KEGG_PRIMARY_BILE_ACID_BIOSYNTHESIS	16	10
KEGG_STEROID_HORMONE_BIOSYNTHESIS	55	39
KEGG_OXIDATIVE_PHOSPHORYLATION	132	103
KEGG_PURINE_METABOLISM	159	145
KEGG_PYRIMIDINE_METABOLISM	98	92
KEGG_ALANINE_ASPARTATE_AND_GLUTAMATE_METABOLISM	32	30
KEGG_GLYCINE_SERINE_AND_THREONINE_METABOLISM	31	29
KEGG_CYSTEINE_AND_METHIONINE_METABOLISM	34	33
KEGG_VALINE_LEUCINE_AND_ISOLEUCINE_DEGRADATION	44	42
KEGG_VALINE_LEUCINE_AND_ISOLEUCINE_BIOSYNTHESIS	11	8
KEGG_LYSINE_DEGRADATION	44	43
KEGG_ARGININE_AND_PROLINE_METABOLISM	54	51
KEGG_HISTIDINE_METABOLISM	29	26
KEGG_TYROSINE_METABOLISM	42	36
KEGG_PHENYLALANINE_METABOLISM	18	16
KEGG_TRYPTOPHAN_METABOLISM	40	33
KEGG_BETA_ALANINE_METABOLISM	22	21
KEGG_TAURINE_AND_HYPOTAURINE_METABOLISM	10	9
KEGG_SELENOAMINO_ACID_METABOLISM	26	25
KEGG_GLUTATHIONE_METABOLISM	50	47
KEGG_STARCH_AND_SUCROSE_METABOLISM	52	41
KEGG_AMINO_SUGAR_AND_NUCLEOTIDE_SUGAR_METABOLISM	44	40
KEGG_GLYCOSAMINOGLYCAN_BIOSYNTHESIS_CHONDROITIN_SULFATE	22	21
KEGG_GLYCOSAMINOGLYCAN_BIOSYNTHESIS_HEPARAN_SULFATE	26	19
KEGG_INOSITOL_PHOSPHATE_METABOLISM	54	52
KEGG_PYRUVATE_METABOLISM	40	39
KEGG_GLYOXYLATE_AND_DICARBOXYLATE_METABOLISM	16	16
KEGG_PROPANOATE_METABOLISM	33	31
KEGG_BUTANOATE_METABOLISM	34	32
KEGG_ONE_CARBON_POOL_BY_FOLATE	17	17
KEGG_FOLATE_BIOSYNTHESIS	11	11
KEGG_RETINOL_METABOLISM	64	45
KEGG_PORPHYRIN_AND_CHLOROPHYLL_METABOLISM	41	32
KEGG_TERPENOID_BACKBONE_BIOSYNTHESIS	15	14
KEGG_LIMONENE_AND_PINENE_DEGRADATION	10	10
KEGG_NITROGEN_METABOLISM	23	22
KEGG_SULFUR_METABOLISM	13	12
KEGG_METABOLISM_OF_XENOBIOTICS_BY_CYTOCHROME_P450	70	55
KEGG_DRUG_METABOLISM_CYTOCHROME_P450	72	57
KEGG_DRUG_METABOLISM_OTHER_ENZYMES	51	41
KEGG_BIOSYNTHESIS_OF_UNSATURATED_FATTY_ACIDS	22	19
KEGG_ABC_TRANSPORTERS	44	35
KEGG_RIBOSOME	88	85
KEGG_RNA_DEGRADATION	59	56
KEGG_RNA_POLYMERASE	29	27
KEGG_DNA_REPLICATION	36	35
KEGG_SPLICEOSOME	127	125
KEGG_PROTEASOME	46	43
KEGG_PROTEIN_EXPORT	24	23
KEGG_PPAR_SIGNALING_PATHWAY	69	60
KEGG_BASE_EXCISION_REPAIR	35	32
KEGG_NUCLEOTIDE_EXCISION_REPAIR	44	43
KEGG_MISMATCH_REPAIR	23	22
KEGG_HOMOLOGOUS_RECOMBINATION	28	26
KEGG_MAPK_SIGNALING_PATHWAY	267	215
KEGG_ERBB_SIGNALING_PATHWAY	87	83
KEGG_CALCIUM_SIGNALING_PATHWAY	178	123
KEGG_CYTOKINE_CYTOKINE_RECEPTOR_INTERACTION	265	126
KEGG_CHEMOKINE_SIGNALING_PATHWAY	189	153
KEGG_PHOSPHATIDYLINOSITOL_SIGNALING_SYSTEM	76	72
KEGG_NEUROACTIVE_LIGAND_RECEPTOR_INTERACTION	272	97
KEGG_CELL_CYCLE	125	112
KEGG_OOCYTE_MEIOSIS	113	98
KEGG_P53_SIGNALING_PATHWAY	68	58
KEGG_UBIQUITIN_MEDIATED_PROTEOLYSIS	135	127
KEGG_REGULATION_OF_AUTOPHAGY	35	20
KEGG_ENDOCYTOSIS	181	170
KEGG_PEROXISOME	78	77
KEGG_MTOR_SIGNALING_PATHWAY	52	49
KEGG_APOPTOSIS	87	77
KEGG_VASCULAR_SMOOTH_MUSCLE_CONTRACTION	115	95
KEGG_WNT_SIGNALING_PATHWAY	151	128
KEGG_DORSO_VENTRAL_AXIS_FORMATION	24	19
KEGG_NOTCH_SIGNALING_PATHWAY	47	43
KEGG_HEDGEHOG_SIGNALING_PATHWAY	56	40
KEGG_TGF_BETA_SIGNALING_PATHWAY	86	69
KEGG_AXON_GUIDANCE	129	120
KEGG_VEGF_SIGNALING_PATHWAY	76	70
KEGG_FOCAL_ADHESION	199	194
KEGG_ECM_RECEPTOR_INTERACTION	84	81
KEGG_CELL_ADHESION_MOLECULES_CAMS	133	115
KEGG_ADHERENS_JUNCTION	73	72
KEGG_TIGHT_JUNCTION	132	121
KEGG_GAP_JUNCTION	90	81
KEGG_COMPLEMENT_AND_COAGULATION_CASCADES	69	66
KEGG_ANTIGEN_PROCESSING_AND_PRESENTATION	88	53
KEGG_TOLL_LIKE_RECEPTOR_SIGNALING_PATHWAY	102	78
KEGG_NOD_LIKE_RECEPTOR_SIGNALING_PATHWAY	62	53
KEGG_RIG_I_LIKE_RECEPTOR_SIGNALING_PATHWAY	71	49
KEGG_CYTOSOLIC_DNA_SENSING_PATHWAY	55	37
KEGG_JAK_STAT_SIGNALING_PATHWAY	155	74
KEGG_HEMATOPOIETIC_CELL_LINEAGE	87	59
KEGG_NATURAL_KILLER_CELL_MEDIATED_CYTOTOXICITY	137	92
KEGG_T_CELL_RECEPTOR_SIGNALING_PATHWAY	108	94
KEGG_B_CELL_RECEPTOR_SIGNALING_PATHWAY	75	72
KEGG_FC_EPSILON_RI_SIGNALING_PATHWAY	79	66
KEGG_FC_GAMMA_R_MEDIATED_PHAGOCYTOSIS	96	93
KEGG_LEUKOCYTE_TRANSENDOTHELIAL_MIGRATION	116	105
KEGG_INTESTINAL_IMMUNE_NETWORK_FOR_IGA_PRODUCTION	48	24
KEGG_LONG_TERM_POTENTIATION	70	64
KEGG_NEUROTROPHIN_SIGNALING_PATHWAY	126	117
KEGG_LONG_TERM_DEPRESSION	70	63
KEGG_OLFACTORY_TRANSDUCTION	389	24
KEGG_REGULATION_OF_ACTIN_CYTOSKELETON	213	185
KEGG_INSULIN_SIGNALING_PATHWAY	137	123
KEGG_GNRH_SIGNALING_PATHWAY	101	84
KEGG_PROGESTERONE_MEDIATED_OOCYTE_MATURATION	85	78
KEGG_MELANOGENESIS	101	78
KEGG_ADIPOCYTOKINE_SIGNALING_PATHWAY	67	58
KEGG_TYPE_II_DIABETES_MELLITUS	47	40
KEGG_TYPE_I_DIABETES_MELLITUS	43	32
KEGG_MATURITY_ONSET_DIABETES_OF_THE_YOUNG	25	17
KEGG_ALDOSTERONE_REGULATED_SODIUM_REABSORPTION	42	40
KEGG_VASOPRESSIN_REGULATED_WATER_REABSORPTION	44	39
KEGG_ALZHEIMERS_DISEASE	166	142
KEGG_PARKINSONS_DISEASE	130	101
KEGG_AMYOTROPHIC_LATERAL_SCLEROSIS_ALS	53	49
KEGG_HUNTINGTONS_DISEASE	182	158
KEGG_PRION_DISEASES	35	33
KEGG_VIBRIO_CHOLERAE_INFECTION	54	49
KEGG_EPITHELIAL_CELL_SIGNALING_IN_HELICOBACTER_PYLORI_INFECTION	68	60
KEGG_LEISHMANIA_INFECTION	72	61
KEGG_PATHWAYS_IN_CANCER	325	279
KEGG_COLORECTAL_CANCER	62	62
KEGG_RENAL_CELL_CARCINOMA	70	67
KEGG_PANCREATIC_CANCER	70	68
KEGG_ENDOMETRIAL_CANCER	52	52
KEGG_GLIOMA	65	62
KEGG_PROSTATE_CANCER	89	81
KEGG_THYROID_CANCER	29	27
KEGG_BASAL_CELL_CARCINOMA	55	41
KEGG_MELANOMA	71	53
KEGG_BLADDER_CANCER	42	40
KEGG_CHRONIC_MYELOID_LEUKEMIA	73	72
KEGG_ACUTE_MYELOID_LEUKEMIA	57	54
KEGG_SMALL_CELL_LUNG_CANCER	84	81
KEGG_NON_SMALL_CELL_LUNG_CANCER	54	52
KEGG_ASTHMA	30	17
KEGG_AUTOIMMUNE_THYROID_DISEASE	52	25
KEGG_ALLOGRAFT_REJECTION	37	23
KEGG_GRAFT_VERSUS_HOST_DISEASE	41	25
KEGG_VIRAL_MYOCARDITIS	70	65

### Sheet: KEGGEnrichedByTopMaPR
Cancer	GeneSet	MaPR	GeneSetGene	Overlap	Pvalue	FDR	OddsRatio
BRCA	KEGG_COMPLEMENT_AND_COAGULATION_CASCADES	366	66	18	1.9984e-15	2.9976e-14	14.9871
BRCA	KEGG_PROTEIN_EXPORT	366	23	9	8.94733e-11	6.7105e-10	25.1056
BRCA	KEGG_SPLICEOSOME	366	125	15	1.18077e-07	5.90387e-07	5.37918
BRCA	KEGG_N_GLYCAN_BIOSYNTHESIS	366	42	7	9.30096e-06	3.48786e-05	7.75543
BRCA	KEGG_GLYCEROPHOSPHOLIPID_METABOLISM	366	70	8	6.92481e-05	0.000207744	5.00775
BRCA	KEGG_SYSTEMIC_LUPUS_ERYTHEMATOSUS	366	47	6	0.000175162	0.000437906	5.6565
BRCA	KEGG_SNARE_INTERACTIONS_IN_VESICULAR_TRANSPORT	366	38	5	0.000369495	0.000791776	5.84362
BRCA	KEGG_SPHINGOLIPID_METABOLISM	366	35	4	0.00183163	0.0034343	4.96346
BRCA	KEGG_OXIDATIVE_PHOSPHORYLATION	366	103	6	0.0164113	0.0273521	2.38127
BRCA	KEGG_CARDIAC_MUSCLE_CONTRACTION	366	61	4	0.0196092	0.0294139	2.69439
BRCA	KEGG_ALZHEIMERS_DISEASE	366	142	7	0.0294379	0.0401426	1.99622
BRCA	KEGG_HYPERTROPHIC_CARDIOMYOPATHY_HCM	366	72	4	0.036851	0.0460637	2.25674
CCRCC	KEGG_CITRATE_CYCLE_TCA_CYCLE	494	30	16	0	0	33.0281
CCRCC	KEGG_SPLICEOSOME	494	125	29	0	0	8.92088
CCRCC	KEGG_VALINE_LEUCINE_AND_ISOLEUCINE_DEGRADATION	494	42	15	2.29816e-13	2.60458e-12	16.0067
CCRCC	KEGG_HUNTINGTONS_DISEASE	494	158	23	9.45732e-10	8.03872e-09	4.95304
CCRCC	KEGG_PROPANOATE_METABOLISM	494	31	10	3.3353e-09	2.26801e-08	13.5842
CCRCC	KEGG_PARKINSONS_DISEASE	494	101	17	9.25315e-09	5.24345e-08	5.83129
CCRCC	KEGG_AMINOACYL_TRNA_BIOSYNTHESIS	494	21	8	1.30569e-08	6.3419e-08	17.4929
CCRCC	KEGG_OXIDATIVE_PHOSPHORYLATION	494	103	14	2.35546e-06	1.00107e-05	4.50248
CCRCC	KEGG_ALZHEIMERS_DISEASE	494	142	16	7.90094e-06	2.9848e-05	3.64003
CCRCC	KEGG_PYRUVATE_METABOLISM	494	39	7	4.5346e-05	0.000154176	6.19687
CCRCC	KEGG_FATTY_ACID_METABOLISM	494	41	7	6.62837e-05	0.000204877	5.8315
CCRCC	KEGG_NITROGEN_METABOLISM	494	22	5	7.60738e-05	0.000215542	8.30687
CCRCC	KEGG_BUTANOATE_METABOLISM	494	32	5	0.000689408	0.00180307	5.22646
CCRCC	KEGG_TRYPTOPHAN_METABOLISM	494	33	5	0.000818383	0.0019875	5.03944
CCRCC	KEGG_ARGININE_AND_PROLINE_METABOLISM	494	51	6	0.00173048	0.00392243	3.76585
CCRCC	KEGG_RNA_POLYMERASE	494	27	4	0.00205889	0.00437514	4.89973
CCRCC	KEGG_ALANINE_ASPARTATE_AND_GLUTAMATE_METABOLISM	494	30	4	0.00333844	0.00636302	4.33344
CCRCC	KEGG_LYSINE_DEGRADATION	494	43	5	0.00336866	0.00636302	3.71058
CCRCC	KEGG_PORPHYRIN_AND_CHLOROPHYLL_METABOLISM	494	32	4	0.00445845	0.00797827	4.02332
CCRCC	KEGG_AMYOTROPHIC_LATERAL_SCLEROSIS_ALS	494	49	5	0.00649716	0.0110452	3.2032
CCRCC	KEGG_N_GLYCAN_BIOSYNTHESIS	494	42	4	0.0142225	0.0210246	2.96241
CCRCC	KEGG_GLYCOLYSIS_GLUCONEOGENESIS	494	57	5	0.0133977	0.0210246	2.70882
CCRCC	KEGG_PYRIMIDINE_METABOLISM	494	92	7	0.0140324	0.0210246	2.32398
CCRCC	KEGG_GLUTATHIONE_METABOLISM	494	47	4	0.0223104	0.0316064	2.61699
CCRCC	KEGG_PURINE_METABOLISM	494	145	9	0.0286661	0.0389859	1.86822
CRC	KEGG_COMPLEMENT_AND_COAGULATION_CASCADES	218	66	20	0	0	30.8696
CRC	KEGG_FOCAL_ADHESION	218	194	18	1.2436e-10	1.30578e-09	7.12227
CRC	KEGG_ECM_RECEPTOR_INTERACTION	218	81	11	3.21024e-09	2.24717e-08	10.6538
CRC	KEGG_REGULATION_OF_ACTIN_CYTOSKELETON	218	185	14	1.49472e-07	7.84727e-07	5.59173
CRC	KEGG_LEUKOCYTE_TRANSENDOTHELIAL_MIGRATION	218	105	9	4.44366e-06	1.86634e-05	6.28349
CRC	KEGG_CYSTEINE_AND_METHIONINE_METABOLISM	218	33	5	9.12076e-06	3.19227e-05	11.8008
CRC	KEGG_GLYCOLYSIS_GLUCONEOGENESIS	218	57	6	2.38218e-05	7.14655e-05	7.79856
CRC	KEGG_RIBOSOME	218	85	7	4.46002e-05	0.000117076	5.96561
CRC	KEGG_SYSTEMIC_LUPUS_ERYTHEMATOSUS	218	47	5	7.40407e-05	0.000172762	7.85938
CRC	KEGG_PRION_DISEASES	218	33	4	0.000130858	0.000274803	9.07187
CRC	KEGG_VALINE_LEUCINE_AND_ISOLEUCINE_DEGRADATION	218	42	4	0.000419692	0.000801231	6.91884
CRC	KEGG_LEISHMANIA_INFECTION	218	61	4	0.00232392	0.00406686	4.60633
CRC	KEGG_FC_GAMMA_R_MEDIATED_PHAGOCYTOSIS	218	93	5	0.00294603	0.00475896	3.7388
CRC	KEGG_ARRHYTHMOGENIC_RIGHT_VENTRICULAR_CARDIOMYOPATHY_ARVC	218	68	4	0.00373785	0.00560678	4.10047
CRC	KEGG_ADHERENS_JUNCTION	218	72	4	0.00477798	0.00668917	3.85816
CRC	KEGG_TIGHT_JUNCTION	218	121	5	0.0104803	0.0137553	2.83066
CRC	KEGG_LYSOSOME	218	115	4	0.0311599	0.0363532	2.35632
CRC	KEGG_CELL_ADHESION_MOLECULES_CAMS	218	115	4	0.0311599	0.0363532	2.35632
CRC	KEGG_NEUROTROPHIN_SIGNALING_PATHWAY	218	117	4	0.033212	0.036708	2.31428
GBM	KEGG_OXIDATIVE_PHOSPHORYLATION	640	103	29	0	0	8.72809
GBM	KEGG_SPLICEOSOME	640	125	61	0	0	22.4174
GBM	KEGG_HUNTINGTONS_DISEASE	640	158	33	1.22125e-14	2.23895e-13	5.89629
GBM	KEGG_PARKINSONS_DISEASE	640	101	21	4.75533e-10	6.53857e-09	5.76821
GBM	KEGG_ALZHEIMERS_DISEASE	640	142	25	7.20164e-10	7.92181e-09	4.71302
GBM	KEGG_CITRATE_CYCLE_TCA_CYCLE	640	30	10	3.27265e-08	2.99993e-07	10.8429
GBM	KEGG_EPITHELIAL_CELL_SIGNALING_IN_HELICOBACTER_PYLORI_INFECTION	640	60	12	1.86255e-06	1.46343e-05	5.42755
GBM	KEGG_LONG_TERM_POTENTIATION	640	64	12	4.01663e-06	2.76143e-05	5.00857
GBM	KEGG_VIBRIO_CHOLERAE_INFECTION	640	49	9	5.00779e-05	0.000306032	4.86442
GBM	KEGG_CARDIAC_MUSCLE_CONTRACTION	640	61	10	7.0818e-05	0.000389499	4.24245
GBM	KEGG_ENDOCYTOSIS	640	170	18	0.000215426	0.00107713	2.57594
GBM	KEGG_LONG_TERM_DEPRESSION	640	63	8	0.00183328	0.00840253	3.13625
GBM	KEGG_CALCIUM_SIGNALING_PATHWAY	640	123	12	0.00337618	0.0142838	2.3362
GBM	KEGG_OOCYTE_MEIOSIS	640	98	10	0.00427672	0.0168014	2.45202
GBM	KEGG_PYRUVATE_METABOLISM	640	39	5	0.00720694	0.0253872	3.16072
GBM	KEGG_AXON_GUIDANCE	640	120	11	0.00738537	0.0253872	2.17767
GBM	KEGG_COMPLEMENT_AND_COAGULATION_CASCADES	640	66	7	0.00889392	0.0287744	2.55338
GBM	KEGG_RNA_DEGRADATION	640	56	6	0.0119299	0.0364526	2.58019
GBM	KEGG_BUTANOATE_METABOLISM	640	32	4	0.0129802	0.0375744	3.06694
HNSC	KEGG_SPLICEOSOME	365	125	27	0	0	11.2967
HNSC	KEGG_COMPLEMENT_AND_COAGULATION_CASCADES	365	66	22	0	0	20.2813
HNSC	KEGG_SYSTEMIC_LUPUS_ERYTHEMATOSUS	365	47	8	2.37975e-06	1.8562e-05	7.99713
HNSC	KEGG_OXIDATIVE_PHOSPHORYLATION	365	103	12	2.08583e-06	1.8562e-05	5.17984
HNSC	KEGG_PARKINSONS_DISEASE	365	101	12	1.665e-06	1.8562e-05	5.297
HNSC	KEGG_HUNTINGTONS_DISEASE	365	158	14	1.25771e-05	8.17509e-05	3.82601
HNSC	KEGG_ALZHEIMERS_DISEASE	365	142	13	1.59233e-05	8.87157e-05	3.95886
HNSC	KEGG_FRUCTOSE_AND_MANNOSE_METABOLISM	365	32	5	0.000135956	0.000662786	7.16564
HNSC	KEGG_NICOTINATE_AND_NICOTINAMIDE_METABOLISM	365	22	4	0.000192613	0.000751191	8.58049
HNSC	KEGG_GALACTOSE_METABOLISM	365	22	4	0.000192613	0.000751191	8.58049
HNSC	KEGG_VIRAL_MYOCARDITIS	365	65	7	0.000234161	0.000830208	4.68566
HNSC	KEGG_PATHOGENIC_ESCHERICHIA_COLI_INFECTION	365	54	6	0.000416334	0.00135309	4.84297
HNSC	KEGG_CELL_CYCLE	365	112	9	0.000576225	0.00172868	3.4004
HNSC	KEGG_CITRATE_CYCLE_TCA_CYCLE	365	30	4	0.000881679	0.00245611	5.93693
HNSC	KEGG_RIBOSOME	365	85	7	0.00143715	0.0037366	3.47919
HNSC	KEGG_ARRHYTHMOGENIC_RIGHT_VENTRICULAR_CARDIOMYOPATHY_ARVC	365	68	6	0.00168134	0.00409827	3.74562
HNSC	KEGG_DNA_REPLICATION	365	35	4	0.00180977	0.00415183	4.97757
HNSC	KEGG_HYPERTROPHIC_CARDIOMYOPATHY_HCM	365	72	6	0.00234296	0.0050764	3.5176
HNSC	KEGG_PYRUVATE_METABOLISM	365	39	4	0.0029538	0.00606307	4.40744
HNSC	KEGG_GLYCOLYSIS_GLUCONEOGENESIS	365	57	5	0.00319145	0.00622333	3.71394
HNSC	KEGG_DILATED_CARDIOMYOPATHY	365	78	6	0.0036911	0.0068549	3.22307
HNSC	KEGG_N_GLYCAN_BIOSYNTHESIS	365	42	4	0.00410108	0.0072701	4.05861
HNSC	KEGG_LEUKOCYTE_TRANSENDOTHELIAL_MIGRATION	365	105	7	0.00537535	0.00911473	2.76516
HNSC	KEGG_VIBRIO_CHOLERAE_INFECTION	365	49	4	0.00795552	0.0129277	3.42555
HNSC	KEGG_FC_GAMMA_R_MEDIATED_PHAGOCYTOSIS	365	93	6	0.00958675	0.0149553	2.66449
HNSC	KEGG_ADHERENS_JUNCTION	365	72	5	0.0100061	0.0150092	2.87935
HNSC	KEGG_PPAR_SIGNALING_PATHWAY	365	60	4	0.0181807	0.0262611	2.75049
HNSC	KEGG_CARDIAC_MUSCLE_CONTRACTION	365	61	4	0.0194035	0.0270262	2.70205
HNSC	KEGG_REGULATION_OF_ACTIN_CYTOSKELETON	365	185	9	0.0203227	0.0273306	1.97952
HNSC	KEGG_AXON_GUIDANCE	365	120	6	0.0338774	0.0440406	2.02947
HNSC	KEGG_TIGHT_JUNCTION	365	121	6	0.0352054	0.0442907	2.01167
LSCC	KEGG_SPLICEOSOME	356	125	17	1.82272e-09	4.19226e-08	6.43467
LSCC	KEGG_RIBOSOME	356	85	13	2.04962e-08	2.35706e-07	7.31382
LSCC	KEGG_COMPLEMENT_AND_COAGULATION_CASCADES	356	66	10	6.0616e-07	4.64723e-06	7.17898
LSCC	KEGG_PROTEIN_EXPORT	356	23	5	1.59578e-05	9.17572e-05	11.0383
LSCC	KEGG_PARKINSONS_DISEASE	356	101	9	0.000204888	0.000942485	3.91135
LSCC	KEGG_LEUKOCYTE_TRANSENDOTHELIAL_MIGRATION	356	105	9	0.000281848	0.00108042	3.7473
LSCC	KEGG_PATHOGENIC_ESCHERICHIA_COLI_INFECTION	356	54	6	0.000358252	0.00117712	4.97071
LSCC	KEGG_HUNTINGTONS_DISEASE	356	158	10	0.001993	0.00572987	2.69841
LSCC	KEGG_REGULATION_OF_ACTIN_CYTOSKELETON	356	185	11	0.00230079	0.00587979	2.52727
LSCC	KEGG_N_GLYCAN_BIOSYNTHESIS	356	42	4	0.0036879	0.00848218	4.16507
LSCC	KEGG_SYSTEMIC_LUPUS_ERYTHEMATOSUS	356	47	4	0.00601235	0.0125713	3.67944
LSCC	KEGG_FC_GAMMA_R_MEDIATED_PHAGOCYTOSIS	356	93	6	0.00842227	0.0161427	2.73478
LSCC	KEGG_OXIDATIVE_PHOSPHORYLATION	356	103	6	0.0142977	0.0252959	2.45108
LSCC	KEGG_ALZHEIMERS_DISEASE	356	142	7	0.0255264	0.0419363	2.05491
LUAD	KEGG_COMPLEMENT_AND_COAGULATION_CASCADES	285	66	28	0	0	40.1364
LUAD	KEGG_RIBOSOME	285	85	18	3.44169e-15	2.40918e-14	14.0567
LUAD	KEGG_SYSTEMIC_LUPUS_ERYTHEMATOSUS	285	47	11	8.59774e-11	4.01228e-10	15.6134
LUAD	KEGG_PRION_DISEASES	285	33	7	2.00924e-07	7.03233e-07	13.569
LUAD	KEGG_CITRATE_CYCLE_TCA_CYCLE	285	30	5	2.33964e-05	6.551e-05	10.0086
LUAD	KEGG_PARKINSONS_DISEASE	285	101	9	3.24074e-05	7.56173e-05	4.9427
LUAD	KEGG_OXIDATIVE_PHOSPHORYLATION	285	103	9	3.84284e-05	7.68569e-05	4.83684
LUAD	KEGG_ALZHEIMERS_DISEASE	285	142	9	0.000548854	0.000960494	3.40896
LUAD	KEGG_HUNTINGTONS_DISEASE	285	158	9	0.00125104	0.00194606	3.03939
LUAD	KEGG_GLYCOLYSIS_GLUCONEOGENESIS	285	57	4	0.00542306	0.00759228	3.75586
LUAD	KEGG_CARDIAC_MUSCLE_CONTRACTION	285	61	4	0.00722686	0.00919782	3.49129
LUAD	KEGG_ECM_RECEPTOR_INTERACTION	285	81	4	0.0226375	0.0264104	2.58076
LUAD	KEGG_FOCAL_ADHESION	285	194	7	0.0404627	0.0435752	1.86493
OV	KEGG_COMPLEMENT_AND_COAGULATION_CASCADES	102	66	25	0	0	112.282
OV	KEGG_SYSTEMIC_LUPUS_ERYTHEMATOSUS	102	47	7	1.25255e-09	5.01019e-09	26.1211
OV	KEGG_OXIDATIVE_PHOSPHORYLATION	102	103	7	6.82529e-07	1.20372e-06	10.8408
OV	KEGG_ALZHEIMERS_DISEASE	102	142	8	7.52327e-07	1.20372e-06	8.94633
OV	KEGG_PARKINSONS_DISEASE	102	101	7	5.86966e-07	1.20372e-06	11.073
OV	KEGG_PRION_DISEASES	102	33	4	3.36262e-06	4.48349e-06	19.9733
OV	KEGG_HUNTINGTONS_DISEASE	102	158	7	1.67471e-05	1.91396e-05	6.86532
OV	KEGG_FOCAL_ADHESION	102	194	5	0.00262425	0.00262425	3.82671
PDAC	KEGG_RIBOSOME	360	85	15	2.96411e-10	1.03744e-08	8.62857
PDAC	KEGG_SPLICEOSOME	360	125	16	1.4809e-08	2.59158e-07	5.91124
PDAC	KEGG_PARKINSONS_DISEASE	360	101	13	2.21338e-07	2.58227e-06	5.90654
PDAC	KEGG_HUNTINGTONS_DISEASE	360	158	16	4.78544e-07	4.18726e-06	4.5267
PDAC	KEGG_OXIDATIVE_PHOSPHORYLATION	360	103	12	1.79035e-06	1.25325e-05	5.25616
PDAC	KEGG_ALZHEIMERS_DISEASE	360	142	14	2.85855e-06	1.66749e-05	4.3731
PDAC	KEGG_N_GLYCAN_BIOSYNTHESIS	360	42	7	8.24351e-06	3.60654e-05	7.89065
PDAC	KEGG_CITRATE_CYCLE_TCA_CYCLE	360	30	6	7.39285e-06	3.60654e-05	9.84322
PDAC	KEGG_PROTEIN_EXPORT	360	23	5	1.7002e-05	6.61187e-05	10.9108
PDAC	KEGG_PATHOGENIC_ESCHERICHIA_COLI_INFECTION	360	54	7	5.58809e-05	0.000195583	5.87095
PDAC	KEGG_SYSTEMIC_LUPUS_ERYTHEMATOSUS	360	47	6	0.000158195	0.000503347	5.75486
PDAC	KEGG_COMPLEMENT_AND_COAGULATION_CASCADES	360	66	7	0.000237416	0.000692464	4.67283
PDAC	KEGG_ENDOCYTOSIS	360	170	12	0.000366759	0.000987428	3.01266
PDAC	KEGG_FC_GAMMA_R_MEDIATED_PHAGOCYTOSIS	360	93	8	0.000543749	0.00135937	3.71043
PDAC	KEGG_CARDIAC_MUSCLE_CONTRACTION	360	61	5	0.00419559	0.00978971	3.49748
PDAC	KEGG_REGULATION_OF_ACTIN_CYTOSKELETON	360	185	10	0.00716537	0.0156742	2.25094
PDAC	KEGG_LYSOSOME	360	115	7	0.00847953	0.0174579	2.54375
PDAC	KEGG_NEUROTROPHIN_SIGNALING_PATHWAY	360	117	7	0.00936612	0.0182119	2.49714
PDAC	KEGG_ANTIGEN_PROCESSING_AND_PRESENTATION	360	53	4	0.0104309	0.0192148	3.19032
PDAC	KEGG_ECM_RECEPTOR_INTERACTION	360	81	5	0.0161825	0.0277525	2.57339
PDAC	KEGG_LEUKOCYTE_TRANSENDOTHELIAL_MIGRATION	360	105	6	0.0166515	0.0277525	2.37339
PDAC	KEGG_CELL_CYCLE	360	112	6	0.0228824	0.0364039	2.21554
PDAC	KEGG_FOCAL_ADHESION	360	194	9	0.0249852	0.0380209	1.90949
PDAC	KEGG_ARRHYTHMOGENIC_RIGHT_VENTRICULAR_CARDIOMYOPATHY_ARVC	360	68	4	0.0280032	0.040838	2.43996
PDAC	KEGG_HYPERTROPHIC_CARDIOMYOPATHY_HCM	360	72	4	0.0346948	0.0485727	2.29577
PDAC	KEGG_OOCYTE_MEIOSIS	360	98	5	0.0370032	0.0498121	2.10041
UCEC	KEGG_N_GLYCAN_BIOSYNTHESIS	417	42	13	6.37146e-12	1.82227e-10	15.3967
UCEC	KEGG_PROTEIN_EXPORT	417	23	10	1.10441e-11	1.82227e-10	26.2559
UCEC	KEGG_PARKINSONS_DISEASE	417	101	14	2.15363e-07	2.36899e-06	5.51758
UCEC	KEGG_GLYCOSYLPHOSPHATIDYLINOSITOL_GPI_ANCHOR_BIOSYNTHESIS	417	18	5	8.10444e-06	6.68616e-05	12.9686
UCEC	KEGG_COMPLEMENT_AND_COAGULATION_CASCADES	417	66	9	1.931e-05	0.000127446	5.35913
UCEC	KEGG_OXIDATIVE_PHOSPHORYLATION	417	103	11	4.42471e-05	0.000243359	4.06787
UCEC	KEGG_REGULATION_OF_ACTIN_CYTOSKELETON	417	185	15	0.000103017	0.000485651	3.01471
UCEC	KEGG_HUNTINGTONS_DISEASE	417	158	13	0.000214412	0.00088445	3.0536
UCEC	KEGG_CARDIAC_MUSCLE_CONTRACTION	417	61	7	0.000368107	0.00121475	4.37927
UCEC	KEGG_PROXIMAL_TUBULE_BICARBONATE_RECLAMATION	417	22	4	0.000357092	0.00121475	7.47215
UCEC	KEGG_SNARE_INTERACTIONS_IN_VESICULAR_TRANSPORT	417	38	5	0.000736178	0.00220853	5.1015
UCEC	KEGG_PATHOGENIC_ESCHERICHIA_COLI_INFECTION	417	54	6	0.000916809	0.00227502	4.21442
UCEC	KEGG_LEUKOCYTE_TRANSENDOTHELIAL_MIGRATION	417	105	9	0.000965159	0.00227502	3.17302
UCEC	KEGG_ALZHEIMERS_DISEASE	417	142	11	0.000910462	0.00227502	2.84876
UCEC	KEGG_FC_GAMMA_R_MEDIATED_PHAGOCYTOSIS	417	93	8	0.00153084	0.00336784	3.18021
UCEC	KEGG_ABC_TRANSPORTERS	417	35	4	0.003227	0.00626417	4.33461
UCEC	KEGG_CALCIUM_SIGNALING_PATHWAY	417	123	9	0.0031651	0.00626417	2.66854
UCEC	KEGG_GLYCEROPHOSPHOLIPID_METABOLISM	417	70	6	0.00417208	0.00764881	3.15716
UCEC	KEGG_TIGHT_JUNCTION	417	121	8	0.00885228	0.015375	2.38735
UCEC	KEGG_SYSTEMIC_LUPUS_ERYTHEMATOSUS	417	47	4	0.0114799	0.0189418	3.12225
UCEC	KEGG_ARRHYTHMOGENIC_RIGHT_VENTRICULAR_CARDIOMYOPATHY_ARVC	417	68	5	0.0140827	0.0221299	2.66644
UCEC	KEGG_ADHERENS_JUNCTION	417	72	5	0.0182601	0.0273902	2.50652
UCEC	KEGG_FOCAL_ADHESION	417	194	10	0.0268072	0.0384625	1.8322
