## Supplemental Table 5 for "Master regulators governing protein abundance across ten human cancer types"

### Sheet: ENCODE
RBPs	eCLIP.CellLine	knockdown.CellLine	Shared.CellLine	eCLIP.Target	knockdown.DifferentialExpression.target	knockdown.DifferentialSplicing.target	eCLIP.knockdown.DifferentialExpression.target	eCLIP.knockdown.DifferentialSplicing.target
AARS	K562	HepG2,K562	K562	18	593	151	2	0
AATF	K562	HepG2,K562	K562	341	698	57	12	0
ABCF1	K562	HepG2,K562	K562	36	728	98	1	1
ACO1		HepG2		0	1233	55	0	0
ADAR		K562,HepG2		0	281	53	0	0
AGGF1	K562,HepG2	HepG2,K562	K562,HepG2	1106	1383	270	93	30
AGO1		K562,HepG2		0	1095	0	0	0
AKAP1	K562,HepG2	K562,HepG2	K562,HepG2	1599	1804	123	264	20
AKAP8		HepG2,K562		0	631	109	0	0
AKAP8L	K562	K562,HepG2	K562	730	1407	389	52	45
APOBEC3C	K562	HepG2,K562	K562	645	315	42	0	14
AQR	K562,HepG2	K562	K562	5867	531	2288	243	1732
ASCC1		HepG2,K562		0	360	292	0	0
ATP5C1		K562,HepG2		0	147	68	0	0
AUH		HepG2,K562		0	859	455	0	0
BCCIP	HepG2	HepG2,K562	HepG2	162	675	37	13	1
BCLAF1	HepG2	HepG2,K562	HepG2	4313	309	68	56	15
BOP1		K562,HepG2		0	989	201	0	0
BUD13	HepG2,K562	HepG2,K562	HepG2,K562	4137	127	110	27	61
CALR		HepG2		0	459	66	0	0
CCAR1		HepG2,K562		0	124	230	0	0
CCAR2		HepG2,K562		0	31	0	0	0
CCDC124		K562		0	41	8	0	0
CDC40	HepG2	HepG2	HepG2	491	4004	143	158	17
CEBPZ		HepG2,K562		0	116	46	0	0
CELF1		K562,HepG2		0	149	0	0	0
CIRBP		HepG2,K562		0	1232	197	0	0
CKAP4		HepG2,K562		0	1812	239	0	0
CNOT7		K562,HepG2		0	1017	286	0	0
CPEB4	K562	K562	K562	131	17	35	0	4
CPSF6	K562	HepG2,K562	K562	437	689	272	12	16
CPSF7		HepG2,K562		0	210	275	0	0
CSTF2	HepG2	K562,HepG2	HepG2	1236	3352	115	208	17
CSTF2T	K562,HepG2	HepG2,K562	K562,HepG2	2971	560	144	94	34
DAZAP1		K562,HepG2		0	347	121	0	0
DDX1		HepG2,K562		0	142	171	0	0
DDX19B		HepG2,K562		0	297	268	0	0
DDX21	K562	K562,HepG2	K562	40	1789	89	1	1
DDX24	K562	K562,HepG2	K562	1865	667	116	4	33
DDX27		K562,HepG2		0	124	76	0	0
DDX28		HepG2,K562		0	1843	37	0	0
DDX3X	K562,HepG2	K562,HepG2	K562,HepG2	5655	1672	246	508	154
DDX42	K562			83	0	0	0	0
DDX47		K562,HepG2		0	264	118	0	0
DDX5		HepG2		0	75	38	0	0
DDX51	K562	K562	K562	235	1407	70	20	4
DDX52	HepG2,K562	HepG2,K562	HepG2,K562	454	3833	74	38	4
DDX55	K562,HepG2	K562,HepG2	K562,HepG2	1529	1212	245	134	51
DDX59	HepG2	HepG2	HepG2	1033	251	208	43	40
DDX6	K562,HepG2	K562,HepG2	K562,HepG2	1308	843	167	20	30
DGCR8	K562,HepG2			584	0	0	0	0
DHX30	HepG2,K562	K562,HepG2	HepG2,K562	361	230	136	7	3
DKC1	HepG2	HepG2,K562	HepG2	403	622	122	30	11
DNAJC2		K562,HepG2		0	129	234	0	0
DNAJC21		K562,HepG2		0	306	175	0	0
DROSHA	K562,HepG2	HepG2,K562	K562,HepG2	1696	2923	74	178	6
EEF2		HepG2,K562		0	9797	106	0	0
EFTUD2	K562,HepG2	K562,HepG2	K562,HepG2	3613	3486	212	479	127
EIF2S1		HepG2,K562		0	883	186	0	0
EIF2S2		K562,HepG2		0	692	108	0	0
EIF3A		K562		0	8	350	0	0
EIF3D	HepG2	HepG2,K562	HepG2	370	878	502	4	0
EIF3G	K562	HepG2,K562	K562	219	1133	172	10	6
EIF3H	HepG2	HepG2,K562	HepG2	629	2887	128	0	8
EIF4A3		HepG2,K562		0	1991	623	0	0
EIF4B		K562,HepG2		0	1301	379	0	0
EIF4G1		HepG2,K562		0	53	522	0	0
EIF4G2	K562	HepG2,K562	K562	1186	70	223	2	21
ESF1		K562,HepG2		0	446	117	0	0
ETF1		HepG2		0	179	62	0	0
EWSR1	K562	K562,HepG2	K562	909	470	343	16	21
EXOSC5	K562,HepG2	HepG2,K562	K562,HepG2	1419	387	82	18	6
EXOSC9		HepG2,K562		0	363	95	0	0
FAM120A	K562,HepG2	HepG2,K562	K562,HepG2	2882	1596	108	177	26
FASTKD1		HepG2		0	184	111	0	0
FASTKD2	K562,HepG2	K562,HepG2	K562,HepG2	629	398	70	13	4
FIP1L1		K562,HepG2		0	1839	95	0	0
FKBP4	HepG2	HepG2,K562	HepG2	351	141	504	1	3
FMR1	K562	K562,HepG2	K562	727	217	298	23	45
FTO	K562,HepG2	HepG2,K562	K562,HepG2	752	600	555	25	46
FUBP3	HepG2	K562,HepG2	HepG2	1250	2150	269	317	10
FUS	K562,HepG2	HepG2,K562	K562,HepG2	1036	3462	118	95	19
FXR1	K562	HepG2,K562	K562	235	1263	158	22	11
FXR2	K562,HepG2	K562	K562	1056	1676	94	145	17
G3BP1	HepG2	HepG2,K562	HepG2	1463	699	213	86	18
G3BP2		K562,HepG2		0	8347	206	0	0
GEMIN5	K562	K562,HepG2	K562	1436	10671	125	27	19
GLRX3		K562		0	86	99	0	0
GNB2L1		HepG2		0	43	25	0	0
GNL3	K562			15	0	0	0	0
GPKOW	K562	K562,HepG2	K562	736	488	384	10	39
GRSF1	HepG2	HepG2,K562	HepG2	560	3466	151	42	9
GRWD1	HepG2,K562	K562,HepG2	HepG2,K562	5181	58	165	12	90
GTF2F1	K562,HepG2	HepG2,K562	K562,HepG2	2569	166	99	23	31
HDGF		HepG2		0	207	75	0	0
HLTF	K562,HepG2	HepG2,K562	K562,HepG2	1079	249	334	13	36
HNRNPA0		K562,HepG2		0	153	399	0	0
HNRNPA1	K562,HepG2	K562,HepG2	K562,HepG2	183	1070	162	8	9
HNRNPA2B1		K562,HepG2		0	168	260	0	0
HNRNPAB		K562,HepG2		0	269	362	0	0
HNRNPC	HepG2,K562	K562,HepG2	HepG2,K562	1577	1544	656	88	141
HNRNPD		HepG2		0	84	34	0	0
HNRNPF		HepG2,K562		0	93	273	0	0
HNRNPH1		K562		0	44	126	0	0
HNRNPK	HepG2,K562	HepG2,K562	HepG2,K562	2552	729	473	143	126
HNRNPL	K562,HepG2	K562,HepG2	K562,HepG2	2753	49	249	11	78
HNRNPLL		HepG2		0	265	164	0	0
HNRNPM	HepG2,K562	K562,HepG2	HepG2,K562	2688	8437	105	899	40
HNRNPU	K562,HepG2	K562,HepG2	K562,HepG2	251	547	248	5	11
HNRNPUL1	K562,HepG2	HepG2,K562	K562,HepG2	252	175	283	7	16
HSPD1		K562,HepG2		0	619	180	0	0
IGF2BP1	HepG2,K562	HepG2,K562	HepG2,K562	2702	66	43	10	12
IGF2BP2	K562	HepG2,K562	K562	1429	786	280	6	43
IGF2BP3	HepG2	HepG2,K562	HepG2	737	273	197	33	13
ILF2		HepG2,K562		0	71	339	0	0
ILF3	K562,HepG2	K562,HepG2	K562,HepG2	1998	322	111	31	31
KHDRBS1	K562	HepG2,K562	K562	483	235	219	0	21
KHSRP	K562,HepG2	K562,HepG2	K562,HepG2	3917	900	380	96	180
KIF1C		K562,HepG2		0	109	117	0	0
KRR1		HepG2,K562		0	796	322	0	0
LARP4	K562,HepG2	HepG2,K562	K562,HepG2	2138	277	195	50	38
LARP7	K562,HepG2	K562,HepG2	K562,HepG2	95	108	107	0	2
LIN28B	K562,HepG2	K562,HepG2	K562,HepG2	3458	122	69	16	37
LSM11	K562,HepG2	HepG2,K562	K562,HepG2	1231	25	58	1	10
MAGOH		K562,HepG2		0	1706	445	0	0
MAK16		K562		0	8	40	0	0
MARK2		HepG2		0	29	97	0	0
MATR3	HepG2,K562	HepG2,K562	HepG2,K562	2058	1850	248	261	61
MBNL1		K562		0	18	33	0	0
METAP2	K562	K562,HepG2	K562	876	11130	196	24	30
MSI2		K562,HepG2		0	664	125	0	0
MTPAP	K562	HepG2,K562	K562	484	250	443	10	36
NAA15		K562,HepG2		0	4575	147	0	0
NCBP2	HepG2,K562	K562,HepG2	HepG2,K562	2588	2010	270	352	63
NELFE		HepG2,K562		0	1710	0	0	0
NFX1		K562		0	76	273	0	0
NIP7	HepG2	HepG2	HepG2	98	48	64	0	7
NIPBL	K562			146	0	0	0	0
NKRF	HepG2	HepG2	HepG2	1211	435	45	50	11
NOL12	HepG2	HepG2,K562	HepG2	121	56	189	2	5
NOLC1	K562,HepG2	HepG2	HepG2	897	69	105	0	9
NONO	K562	HepG2,K562	K562	1399	599	113	22	15
NPM1	K562	K562,HepG2	K562	21	1116	518	0	2
NSUN2	K562	HepG2,K562	K562	50	561	292	1	1
NUFIP2		HepG2,K562		0	302	120	0	0
NUP35		HepG2		0	267	35	0	0
NUSAP1		HepG2,K562		0	103	31	0	0
PA2G4		K562,HepG2		0	130	55	0	0
PABPC1		K562,HepG2		0	525	537	0	0
PABPC4	K562	K562,HepG2	K562	2324	937	140	4	33
PABPN1	HepG2	K562		1042	3617	169	0	0
PARN		HepG2,K562		0	188	104	0	0
PCBP1	HepG2,K562	HepG2,K562	HepG2,K562	1313	522	167	22	35
PCBP2	HepG2	HepG2,K562	HepG2	3315	431	554	90	37
PCBP3		K562		0	808	67	0	0
PES1		K562,HepG2		0	655	75	0	0
PHF6	K562	K562,HepG2	K562	200	68	62	0	3
PKM		HepG2,K562		0	2426	0	0	0
PNPT1		HepG2,K562		0	191	148	0	0
POLR2G	HepG2	K562		38	231	186	0	0
PPIG	HepG2	HepG2,K562	HepG2	4545	627	59	125	10
PPIL4	K562	HepG2,K562	K562	106	114	310	0	9
PPP1R8		K562		0	227	223	0	0
PRPF4	HepG2	HepG2	HepG2	2888	186	71	45	28
PRPF6		K562,HepG2		0	506	166	0	0
PRPF8	K562,HepG2	HepG2,K562	K562,HepG2	6793	1640	323	674	252
PSIP1		K562,HepG2		0	147	163	0	0
PTBP1	K562,HepG2	K562,HepG2	K562,HepG2	3868	372	613	95	244
PUF60		K562,HepG2		0	168	374	0	0
PUM1	K562	K562,HepG2	K562	1062	101	259	0	46
PUM2	K562	HepG2,K562	K562	2949	73	94	7	15
PUS1	K562	K562,HepG2	K562	6	1279	254	1	0
QKI	K562,HepG2	K562,HepG2	K562,HepG2	3304	820	164	196	69
RAVER1		HepG2,K562		0	1402	206	0	0
RBFOX2	HepG2,K562	HepG2,K562	HepG2,K562	2733	962	199	275	67
RBM14		HepG2		0	257	57	0	0
RBM15	K562,HepG2	K562,HepG2	K562,HepG2	3298	229	720	39	346
RBM17		K562,HepG2		0	2582	160	0	0
RBM22	K562,HepG2	HepG2,K562	K562,HepG2	1660	890	423	87	128
RBM25		HepG2,K562		0	509	263	0	0
RBM27		HepG2		0	972	32	0	0
RBM34		HepG2,K562		0	97	285	0	0
RBM39		HepG2,K562		0	502	368	0	0
RBM47		HepG2		0	296	96	0	0
RBM5	HepG2	HepG2	HepG2	385	2983	51	68	8
RCC2		HepG2,K562		0	88	262	0	0
RECQL		HepG2,K562		0	472	139	0	0
RPL23A		HepG2		0	43	134	0	0
RPLP0		HepG2		0	47	28	0	0
RPS10		K562,HepG2		0	695	123	0	0
RPS11	K562			13	0	0	0	0
RPS19		K562,HepG2		0	4249	694	0	0
RPS2		HepG2		0	1113	97	0	0
RPS3	K562,HepG2	K562	K562	1636	4482	96	176	18
RPS3A		K562,HepG2		0	1153	301	0	0
RPS5		HepG2		0	143	22	0	0
RRP9		HepG2,K562		0	1159	387	0	0
RTF1		HepG2,K562		0	385	115	0	0
SAFB	HepG2,K562	K562	K562	255	61	75	2	3
SAFB2	K562	K562,HepG2	K562	588	526	209	0	5
SART3		HepG2,K562		0	179	358	0	0
SBDS	K562	HepG2,K562	K562	4	398	185	0	0
SDAD1	K562,HepG2	HepG2,K562	K562,HepG2	247	48	240	0	14
SERBP1	K562	HepG2,K562	K562	75	3151	157	0	2
SF1		K562,HepG2		0	4951	411	0	0
SF3A3	HepG2	HepG2,K562	HepG2	1260	482	239	46	73
SF3B1	K562	HepG2,K562	K562	9	1344	544	1	1
SF3B4	HepG2,K562	HepG2,K562	HepG2,K562	4494	639	492	97	328
SFPQ	HepG2	HepG2,K562	HepG2	660	2823	391	15	25
SLBP	K562	K562,HepG2	K562	63	85	121	0	0
SLTM	HepG2,K562	K562,HepG2	HepG2,K562	748	495	82	11	4
SMN1		HepG2,K562		0	251	382	0	0
SMNDC1	HepG2,K562	HepG2,K562	HepG2,K562	790	472	170	5	13
SND1	HepG2,K562	HepG2,K562	HepG2,K562	1389	133	155	14	28
SNRNP200		K562,HepG2		0	4188	444	0	0
SNRNP70		HepG2		0	301	369	0	0
SRFBP1		HepG2,K562		0	212	357	0	0
SRP68		K562,HepG2		0	169	160	0	0
SRPK2		K562		0	161	38	0	0
SRSF1	HepG2,K562	HepG2,K562	HepG2,K562	1781	1043	579	101	167
SRSF3		HepG2		0	229	304	0	0
SRSF4		K562,HepG2		0	3876	200	0	0
SRSF5		HepG2,K562		0	121	383	0	0
SRSF7	HepG2,K562	K562,HepG2	HepG2,K562	473	94	90	2	12
SRSF9	HepG2	HepG2,K562	HepG2	390	1424	262	49	21
SSB	HepG2,K562	K562,HepG2	HepG2,K562	78	3779	158	15	1
SSRP1		K562,HepG2		0	548	101	0	0
STAU1		K562,HepG2		0	113	102	0	0
STAU2	HepG2			257	0	0	0	0
STIP1		HepG2,K562		0	197	299	0	0
SUB1	HepG2	HepG2,K562	HepG2	1552	652	79	50	14
SUCLG1		HepG2,K562		0	84	182	0	0
SUGP2	HepG2	HepG2,K562	HepG2	1918	381	220	44	7
SUPT6H		K562,HepG2		0	731	193	0	0
SUPV3L1	HepG2,K562	K562,HepG2	HepG2,K562	163	1832	260	36	2
SYNCRIP		K562		0	154	109	0	0
TAF15	K562,HepG2	HepG2,K562	K562,HepG2	515	3433	381	67	34
TARDBP	K562	HepG2,K562	K562	2431	285	380	13	117
TBRG4	K562,HepG2	HepG2,K562	K562,HepG2	146	543	377	6	6
TFIP11		HepG2,K562		0	229	240	0	0
TIA1	HepG2,K562	HepG2,K562	HepG2,K562	2863	957	443	63	147
TIAL1	HepG2	HepG2,K562	HepG2	1222	1219	345	107	61
TRA2A	HepG2,K562	K562,HepG2	HepG2,K562	740	127	260	2	37
TRIM56		HepG2,K562		0	372	313	0	0
TRIP6		K562		0	39	34	0	0
TRNAU1AP		K562		0	15	227	0	0
TROVE2	K562,HepG2	K562,HepG2	K562,HepG2	211	200	184	1	6
TUFM		HepG2,K562		0	5160	185	0	0
U2AF1	K562,HepG2	K562,HepG2	K562,HepG2	1165	554	641	40	133
U2AF2	K562,HepG2	K562,HepG2	K562,HepG2	4167	1496	1545	368	766
UBE2L3		K562,HepG2		0	77	383	0	0
UCHL5	K562,HepG2	HepG2,K562	K562,HepG2	4083	7121	175	610	72
UPF1	K562,HepG2	HepG2,K562	K562,HepG2	3844	805	77	189	26
UPF2		K562,HepG2		0	248	100	0	0
UTP18	HepG2,K562	HepG2,K562	HepG2,K562	76	2378	189	13	5
UTP3	K562	HepG2,K562	K562	7	393	155	0	0
WDR3	K562	K562	K562	11	625	90	1	0
WDR43	K562,HepG2	K562	K562	157	97	45	0	3
WRN	K562	K562	K562	65	504	108	2	0
XPO5	HepG2	K562,HepG2	HepG2	1907	1994	187	32	31
XRCC5		K562,HepG2		0	307	107	0	0
XRCC6	HepG2,K562	K562,HepG2	HepG2,K562	657	838	450	29	66
XRN2	HepG2,K562	HepG2,K562	HepG2,K562	1356	840	231	65	39
YBX3	K562,HepG2	HepG2,K562	K562,HepG2	4601	130	0	14	0
YTHDC2		K562		0	105	243	0	0
YWHAG	K562			122	0	0	0	0
ZC3H11A	HepG2,K562			1264	0	0	0	0
ZC3H8	K562	K562,HepG2	K562	82	748	138	3	3
ZNF622	K562	HepG2		3364	323	51	0	0
ZNF800	K562,HepG2	K562	K562	1622	15	78	0	24
ZRANB2	K562	K562,HepG2	K562	119	262	298	2	12

### Sheet: eCLIP_YBX1
Cancer	Variable	log10PvalCutoff_0	log10PvalCutoff_5	log10PvalCutoff_10	log10PvalCutoff_15	log10PvalCutoff_20	log10PvalCutoff_25	log10PvalCutoff_30	log10PvalCutoff_35
GBM	OurPredictedTarget	153	153	153	153	153	153	153	153
GBM	eCLIPTarget	7483	3719	1749	950	540	327	185	96
GBM	Overlap	125	72	33	12	8	7	5	3
GBM	OverlapPercentage	0.816993	0.470588	0.215686	0.0784314	0.0522876	0.0457516	0.0326797	0.0196078
GBM	Jaccard	0.0166423	0.0189474	0.0176565	0.0109991	0.0116788	0.0147992	0.015015	0.0121951
GBM	Simpson	0.816993	0.470588	0.215686	0.0784314	0.0522876	0.0457516	0.0326797	0.03125
GBM	Geometric	0.0136475	0.00911061	0.00406955	0.000990712	0.000774631	0.000979393	0.000883236	0.000612745
GBM	Cosine	0.116822	0.0954495	0.063793	0.0314756	0.0278322	0.0312953	0.0297193	0.0247537
GBM	Significance	4.88498e-15	5.24091e-09	0.000346382	0.215405	0.124573	0.0242548	0.0145011	0.0194954

### Sheet: GenesShown
MaPR	Target	Details	Pathways containning the target	CancerHallmark1Containing the target	CancerHallmark2Containing the target
SRSF1	NCL	ENCODE HepG2: Differential expression of NCL when knock down of SRSF1: FDR = 1.19e-05 log2FC = 1.51	KEGG_PATHOGENIC_ESCHERICHIA_COLI_INFECTION	Angiogenesis	Inducing or accessing vasculature
SRSF1	ACIN1	ENCODE HepG2: Differential expression of ACIN1 when knock down of SRSF1: FDR = 1.56e-05 log2FC = 1.46	KEGG_SPLICEOSOME
SRSF1	SRSF5	ENCODE K562: Differential splicing of SRSF5 when knock down of SRSF1: one event of RI	KEGG_SPLICEOSOME
SRSF1	ZEB2	ENCODE K562: Differential splicing of ZEB2 when knock down of SRSF1: one event of SE		Epithelial-mesenchymal_transition;Metastasis	Activating invasion and metastasis
AQR	RAD21	ENCODE K562: Differential splicing of RAD21 when knock down of AQR: one event of A3SS and two events of SE ENCODE K562: Differential expression of RAD21 when knock down of AQR: FDR = 0.0185 log2FC = 1.200026	KEGG_CELL_CYCLE	Cell_cycle_and_apoptosis	Cell cycle and apoptosis
AQR	U2AF2	ENCODE K562: Differential splicing of U2AF2 when knock down of AQR: one event of A5SS and one event of SE ENCODE K562: Differential expression of U2AF2 when knock down of AQR: FDR = 0.0056 log2FC = 1.37	KEGG_SPLICEOSOME
AQR	SF3A2	ENCODE K562: Differential expression of SF3A2 when knock down of AQR: FDR = 0.0096 log2FC = 1.39	KEGG_SPLICEOSOME
AQR	SRSF2	ENCODE K562: Differential splicing of SRSF2 when knock down of AQR: eight events of A3SS, one event of MXE and seven events of SE	KEGG_SPLICEOSOME	Cancer_driver_genes	Cancer_driver_genes
YBX1	PKM		KEGG_GLYCOLYSIS_GLUCONEOGENESIS,KEGG_PURINE_METABOLISM,KEGG_PYRUVATE_METABOLISM,KEGG_TYPE_II_DIABETES_MELLITUS
YBX1	RPS19		KEGG_RIBOSOME
YBX1	EP300		KEGG_CELL_CYCLE,KEGG_WNT_SIGNALING_PATHWAY,KEGG_NOTCH_SIGNALING_PATHWAY,KEGG_TGF_BETA_SIGNALING_PATHWAY,KEGG_ADHERENS_JUNCTION,KEGG_LONG_TERM_POTENTIATION,KEGG_MELANOGENESIS,KEGG_HUNTINGTONS_DISEASE,KEGG_PATHWAYS_IN_CANCER,KEGG_RENAL_CELL_CARCINOMA,KEGG_PROSTATE_CANCER
YBX1	PRRC2C
YBX1	ADAR		KEGG_CYTOSOLIC_DNA_SENSING_PATHWAY
